# A dual genomic-epigenomic map of clonal evolution in grapevine

**DOI:** 10.64898/2026.01.09.698625

**Authors:** Paolo Callipo, Hannah Robinson, Maximilian Schmidt, Kai P. Voss-Fels

## Abstract

Grapevine is one of the world’s oldest and most economically important perennial crops and has been vegetatively propagated for centuries to millennia. This long history of clonal propagation has generated substantial intra-varietal diversity, but its molecular basis has remained difficult to resolve with short-read sequencing, which misses large structural variation and DNA base modifications. Here, we generated a high-quality, phased diploid reference genome for the elite cultivar Pinot noir and integrate it with Oxford Nanopore sequencing of 23 distinct clones to build an integrated, genome-wide map of clonal genetic and epigenetic variation in *Vitis vinifera*. The genome assembly reveals a deep history of ancient inbreeding, with approximately 12% of the genome occurring in extended runs of homozygosity. Across molecular layers, we observe contrasting evolutionary dynamics. Somatic genetic variation (67,277 SNPs and 4,037 SVs) is dominated by rare variants and strongly depleted from coding regions, consistent with strong purifying selection. A substantial fraction of the structural variation among clones is mechanistically linked to instability in repetitive DNA, particularly centromeric repeats. In contrast, CG context epigenetic variation is abundant (250,382 differentially methylated cytosines) and strongly enriched within gene bodies, highlighting it as a major source of clonal divergence. Most importantly, CG methylation patterns alone reconstruct clonal phylogenetic relationships with high fidelity, closely mirroring the SNP-based lineages. This congruence, absent in transient non-CG methylation, indicates that stable CG epialleles are mitotically inherited and preserve a persistent record. Together, our results show that clonal identity in grapevine is jointly encoded by genome and methylome, with stable CG methylation capturing propagation history at near-genetic resolution.
