## Supplementary Tables for "A dual genomic-epigenomic map of clonal evolution in grapevine"

### Sheet: S1
Supplementary Table 1: Sequencing statistics for clone 20-13 Gm
Sequencing Technology	Number of reads	Total length (Bp)	Average length (bp)	N50 (bp)
PacBio HiFi	3518721	45728018278	12995	15367
Oxford Nanopore Ultra-Long	68410	5697020768	83277	79495

### Sheet: S2
Supplementary Table 2: Summary statistics for the two pseudo-haplotypes after scaffolding
Haplotype	Total Length (Mb)	Number of contigs	Longest (Mb)	N50 (Mb)	BUSCO	S-AQI	R-AQI
PN_1	498.6	19	36.5	26.2	0.981	97.9	99.6
PN_2	495.9	19	37.9	26.3	0.98	98.3	99

### Sheet: S3
Supplementary Table 3: Gene annotation statistics
Metric	PN_1	PN_2
Number of annotated protein-coding genes	34371	34294
Average exon count per transcript	4.8	4.8
Total number of exons	178021	177081
Mean gene length (bp)	4928	4916
Median gene length (bp)	2400	2405
Total gene space (bp)	169381440	168597984
Gene space as % of assembly	33.9714	33.9984

### Sheet: S4
Supplementary Table 4: TE content genome wide
TE Class/Subclass	Pseudo-haplotype 1 (bp / %)	Pseudo-haplotype 2 (bp / %)
Total TE content	223,588,792 / 44.84%	219001562 / 44.18%
Class I (Retrotransposons)	188230620 / 37,75%	182791128 / 36.88 %
LTR elements	166064283 / 33.3%	163331182 / 32.95%
Gypsy	68940657 / 13.83%	62454535 / 12.6%
Copia	29139030 / 5.84%	29548983 / 5.96%
Unclassified	67984596 / 13.63%	71327664 / 14.39%
LINEs	22166337 / 4.45%	19459946 / 3.93%
Class II (DNA transposons)	26565946 / 5.33%	29679315 / 5.98%
hAT	3478016 / 0.7%	3390349 / 0.68%
Mutator	9362537 / 1.88%	8862575 / 1.79%
Helitron	5977697 / 1.2%	10824208 / 2.18%
CACTA	7747696 / 1.55%	6602183 / 1.33%

### Sheet: S5
Supplementary Table 5: Summary of genetic variations between the two haplotypes
Variation type	Count	Length Hap 1	Length Hap 2
Alligned regions	519	450523611	445406711
Inversions	66	13875726	20458945
Translocations	276	4186621	3905396
Duplications	173	4512923	-
Duplications	596	-	4985757
Not aligned (HAP1)	805	30833156	-
Not aligned (HAP2)	1266	-	21823970
SNPs	3364506	3364506	3364506
Insertions	253287	-	28012424
Deletions	253298	27520319	-
Copygains	197	-	1151335
Copylosses	167	808804	-
Highly diverged	21739	78618972	78975524
Tandem repeats	31	14376	17732

### Sheet: S6
Supplementary Table 6: Distribution of genomic structural states across the two haplotypes.
	PN_1		PN_2
Region Type	Size (Mb)	Percentage of the genome (%)	Size (Mb)	Percentage of the genome (%)
Heterozygous	308.91	0.6195	309.055	0.6232
Homozygous	59.98	0.1203	60.6	0.1222
Hemizygous	129.75	0.2602	126.26	0.2546
Total	498.64	-	495.915	-

### Sheet: S7
Supplementary Table 7: Summary of Nanopore sequencing and read mapping statistics for 23 Pinot noir clones.
Clone	Total reads	Mapped reads	Mapping rate (%)	Average Coverage	Average Mapped Read Length (bp)
1-32	622817	610817	0.9807	28.96	23557
1-47	719948	701443	0.9743	20.58	14475
20-13-28-8	464538	449690	0.968	22.52	25003
20-16	1366522	1341709	0.9818	39.64	14855
20-19-19	727836	691762	0.9504	20.66	14599
20-20	592494	568234	0.9591	22.38	19178
20-24-3	914157	889753	0.9733	27.7	15488
20-25-2	1079588	1052869	0.9753	24.02	11453
20-27-3	1066499	1026673	0.9627	21.52	10310
2-2-13	729659	716479	0.9819	23.3	16115
2-6-41	1403762	1368332	0.9748	39.42	14320
2-9-35	675941	656400	0.9711	24.86	18688
2-9-40	957476	945537	0.9875	24.58	13051
37-1	605393	590772	0.9758	17.9	15213
4000-1	1057868	1008382	0.9532	25.2	12190
4000-3	602010	587378	0.9757	28.44	24080
4047-1	1027420	976474	0.9504	19.82	9924
404	606230	581297	0.9589	20.28	17200
Kastenholz	905438	869103	0.9599	26.72	15090
Probstei	527147	512390	0.972	20.58	19912
RC	881451	855661	0.9707	24.94	14362
S1-1	715473	694906	0.9713	30.64	21931
S1-2	2689748	2592013	0.9637	47.98	9130

### Sheet: S8
Supplementary Table 8: Functional annotation of 948 somatic SNPs located within exonic regions.
Annotations were generated using SnpEff. Impact is classified as HIGH, MODERATE, or LOW.
Annotation Type	Predicted Impact	Count	Percentage of Exonic SNPs
missense_variant	MODERATE	575	0.6065
synonymous_variant	LOW	356	0.3755
stop_gained	HIGH	19	0.02
splice_donor_variant	HIGH	5	0.0053
splice_acceptor_variant	HIGH	5	0.0053
stop_lost	HIGH	3	0.0032
